# Multiple, independent, common variants overlapping known and putative gut enhancers at *RET*, *SEMA3* and *NRG1* underlie Hirschsprung disease risk in European ancestry subjects

**DOI:** 10.1101/2020.06.07.138719

**Authors:** Ashish Kapoor, Priyanka Nandakumar, Dallas R. Auer, Maria X. Sosa, Holly Ross, Juli Bollinger, Jia Yan, Courtney Berrios, The Hirschsprung Disease Research Collaborative (HDRC), Aravinda Chakravarti

## Abstract

**Purpose:** Hirschsprung disease (HSCR) is a developmental disorder of the enteric nervous system (ENS) characterized by congenital aganglionosis, and where individual cases harbor coding risk variants in ENS genes. Low-penetrance, common, noncoding variants at RET, SEMA3 and NRG1 loci have been associated in HSCR as well, implicating variable gene expression mediated by cis-regulatory element (CRE) variants as the causal mechanism. However, the extent and combinatorial effects of all putative CRE variants within and across these loci on HSCR is unknown.

**Methods:** Using 583 HSCR subjects, one of the largest samples of European ancestry studied, and genotyping 56 tag variants we evaluated association of all common variants overlapping putative gut CREs and fine-mapped variants at RET, SEMA3 and NRG1.

**Results:** We demonstrate that 28 and 8 tag variants, several of which are independent, overlapping putative-enhancers at the RET and SEMA3 loci, respectively, and, 2 fine-mapped tag variants at NRG1 locus, are associated with HSCR. We demonstrate that risk increases with increasing risk allele dosage from multiple variants within and across these loci and varies >25- fold.

**Conclusion:** Gene regulatory networks in HSCR-relevant cell types quantify the total burden of risk alleles through sensing reduced gene expression of multiple genes on disease.
