## Supplementary material for "Multiple, independent, common variants overlapping known and putative gut enhancers at *RET*, *SEMA3* and *NRG1* underlie Hirschsprung disease risk in European ancestry subjects": Dataset S1

### Sheet: Filtered_variants_RET
SNP rsID	Position (hg19)	Overlaps putative enhancer (Y/N)
rs61844770	chr10:43249083	Y
rs787447	chr10:43249177	Y
rs694439	chr10:43249710	Y
rs507485	chr10:43250110	Y
rs538429	chr10:43251146	Y
rs61844771	chr10:43251215	Y
rs11239769	chr10:43267897	Y
rs7091406	chr10:43268088	Y
rs12570505	chr10:43276878	Y
rs75963733	chr10:43277045	Y
rs3758514	chr10:43278534	Y
rs7908539	chr10:43278659	Y
rs12049769	chr10:43332491	Y
rs61844837	chr10:43332791	Y
rs2744079	chr10:43361863	Y
rs788286	chr10:43361933	Y
rs788285	chr10:43361987	Y
rs61843371	chr10:43362089	Y
rs1085783	chr10:43362187	Y
rs2744078	chr10:43362289	Y
rs2796552	chr10:43362298	Y
rs2796549	chr10:43366037	Y
rs4949043	chr10:43366642	Y
rs112346936	chr10:43367023	Y
rs788243	chr10:43367568	Y
rs2744075	chr10:43367785	Y
rs17158301	chr10:43428051	Y
rs17158304	chr10:43428088	Y
rs61843424	chr10:43428183	Y
rs61843425	chr10:43428230	Y
rs61843426	chr10:43428266	Y
rs788274	chr10:43428287	Y
rs61843428	chr10:43428468	Y
rs61843430	chr10:43428928	Y
rs3121283	chr10:43428933	Y
rs61843431	chr10:43429339	Y
rs4948695	chr10:43429914	Y
rs4949059	chr10:43429929	Y
rs1775098	chr10:43436096	Y
rs788265	chr10:43436462	Y
rs72777192	chr10:43436778	Y
rs788264	chr10:43437081	Y
rs788263	chr10:43437250	Y
rs1539291	chr10:43437350	Y
rs788262	chr10:43437749	Y
rs788261	chr10:43437970	Y
rs788260	chr10:43438490	N (picked up from in vitro enhancer screen)
rs2506030	chr10:43447847	Y
rs3004255	chr10:43448012	Y
rs3121316	chr10:43457436	Y
rs3121317	chr10:43457512	Y
rs1935646	chr10:43458205	Y
rs11819501	chr10:43465544	Y
rs3123726	chr10:43465739	Y
rs3123727	chr10:43466330	Y
rs2488279	chr10:43475416	Y
rs1541225	chr10:43475568	Y
rs56677915	chr10:43475648	Y
rs58032110	chr10:43475651	Y
rs79164303	chr10:43475653	Y
rs11239851	chr10:43475778	Y
rs11239852	chr10:43475830	Y
rs1891450	chr10:43476409	Y
rs1891449	chr10:43476541	Y
rs947691	chr10:43476922	Y
rs4081385	chr10:43477235	Y
rs57621833	chr10:43477385	Y
rs2488280	chr10:43477393	Y
rs61318555	chr10:43477423	Y
rs1547930	chr10:43483264	N (picked up from in vitro enhancer screen)
rs3123728	chr10:43483971	Y
rs3004258	chr10:43484163	Y
rs3128732	chr10:43484588	Y
rs1109750	chr10:43485800	Y
rs4949062	chr10:43485964	Y
rs3004259	chr10:43486041	Y
rs17158352	chr10:43486886	Y
rs3123729	chr10:43487268	Y
rs61845319	chr10:43494919	Y
rs551469012	chr10:43535054	Y	Failed HWE test
rs3097565	chr10:43535563	Y
rs3123715	chr10:43539040	Y
rs6593507	chr10:43539210	Y
rs2115816	chr10:43539481	Y
rs56088697	chr10:43539757	Y
rs3026693	chr10:43540854	Y
rs1991573	chr10:43541016	Y
rs3026694	chr10:43541251	Y
rs3097563	chr10:43541477	Y
rs4948559	chr10:43541978	Y
rs3026696	chr10:43542272	Y
rs3026698	chr10:43542955	Y
rs4948702	chr10:43552163	Y
rs10793640	chr10:43552311	Y
rs7095204	chr10:43552455	Y
rs7069590	chr10:43552895	Y
rs7092603	chr10:43552931	Y
rs7069642	chr10:43552984	Y
rs11239870	chr10:43555386	Y
rs1864398	chr10:43556361	Y
rs11239871	chr10:43556448	Y
rs2505998	chr10:43570925	Y
rs3026727	chr10:43571010	Y
rs2505999	chr10:43571447	Y
rs2435366	chr10:43571988	Y
rs10900296	chr10:43572507	Y
rs10900297	chr10:43572511	Y
rs12267460	chr10:43572832	Y
rs12246855	chr10:43572950	Y
rs12246856	chr10:43572951	Y
rs3123717	chr10:43573399	Y
rs2506010	chr10:43573558	Y
rs2435365	chr10:43574592	Y
rs2506011	chr10:43574936	Y
rs1897002	chr10:43575445	Y
rs2506006	chr10:43581501	Y
rs2506005	chr10:43581980	Y
rs2435357	chr10:43582056	Y
rs2506004	chr10:43582273	Y
rs12247456	chr10:43588196	N (picked up from in vitro enhancer screen)
rs7393733	chr10:43588574	Y
rs2506024	chr10:43588918	Y
rs4606438	chr10:43589056	Y
rs12767776	chr10:43589513	Y
rs78146028	chr10:43589592	Y
rs3128726	chr10:43589649	Y
rs2505541	chr10:43590115	Y
rs2505540	chr10:43590240	Y
rs17158508	chr10:43590280	Y
rs2435352	chr10:43600689	Y
rs1864406	chr10:43600864	Y
rs35800403	chr10:43601415	Y
rs12764797	chr10:43601559	Y
rs2742243	chr10:43601749	Y
rs2251674	chr10:43605392	Y
rs2505515	chr10:43605586	Y
rs1864402	chr10:43605860	Y
rs1864401	chr10:43605902	Y
rs1800860	chr10:43606687	Y
rs2075911	chr10:43614460	Y
rs11238441	chr10:43615382	Y
rs2472737	chr10:43615505	Y
rs1800863	chr10:43615633	Y
rs2075912	chr10:43622217	Y
rs2075913	chr10:43622368	Y
rs2249005	chr10:43627280	Y
rs2505514	chr10:43633248	Y
rs71505665	chr10:43633321	Y
rs2505513	chr10:43633537	Y
rs2505512	chr10:43633596	Y
rs1254962	chr10:43696992	Y
rs12241923	chr10:43713047	Y
rs61845676	chr10:43713273	Y
rs10793423	chr10:43715137	Y
rs2503846	chr10:43730794	Y
rs1879307	chr10:43757943	Y
rs869184	chr10:43758455	Y
rs953999	chr10:43758650	Y
rs954000	chr10:43758782	Y
rs79252086	chr10:43759794	Y
rs61845699	chr10:43759795	Y
rs72783255	chr10:43760113	Y
rs7074964	chr10:43760783	Y
rs61845701	chr10:43761028	Y
rs7900769	chr10:43761347	Y
rs72783256	chr10:43761360	Y
rs61845702	chr10:43761428	Y
rs7913789	chr10:43761574	Y
rs72783257	chr10:43761629	Y
rs11238496	chr10:43761939	Y

### Sheet: Filtered_variants_SEMA3
SNP rsID	Position (hg19)	Overlaps putative enhancer (Y/N)
rs13227369	chr7:83991803	Y
rs608459	chr7:83991874	Y
rs568973	chr7:83992024	Y
rs607120	chr7:83992173	Y
rs1987325	chr7:83992421	Y
rs961201	chr7:83992498	Y
rs539643	chr7:83992926	Y
rs66946757	chr7:83992971	Y
rs538712	chr7:83993030	Y
rs620892	chr7:83993049	Y
rs1228878	chr7:84016658	Y
rs1228877	chr7:84017279	Y
rs1634611	chr7:84041080	Y
rs55737059	chr7:84041505	Y
rs1228937	chr7:84121536	Y
rs1228938	chr7:84121549	Y
rs1228939	chr7:84122457	Y
rs1029538	chr7:84127398	Y
rs1029539	chr7:84127402	Y
rs1228923	chr7:84135902	Y
rs1228924	chr7:84136126	Y
rs1922339	chr7:84136354	Y
rs2715048	chr7:84158180	Y
rs1014498	chr7:84158588	Y
rs4434564	chr7:84159887	Y
rs62472049	chr7:84164072	Y
rs2190050	chr7:84164341	Y
rs2214748	chr7:84164500	Y
rs2051888	chr7:84165339	Y
rs62472050	chr7:84166037	Y
rs13223991	chr7:84166904	Y
rs2040656	chr7:84198544	Y
rs4391370	chr7:84267724	Y
rs7780912	chr7:84272193	Y
rs12707665	chr7:84277134	Y
rs7797033	chr7:84277314	Y
rs10954758	chr7:84294717	Y
rs10230448	chr7:84305487	Y
rs4732577	chr7:84318483	Y
rs3924501	chr7:84331306	Y
rs4072421	chr7:84373289	Y
rs35092834	chr7:84375727	Y
rs146954525	chr7:84376755	Y	Failed HWE test
rs34125587	chr7:84388081	Y
rs10235869	chr7:84388294	Y
rs10954761	chr7:84414246	Y
rs13340534	chr7:84428617	Y
rs1579511	chr7:84428885	Y
rs7458400	chr7:84429366	Y
rs35037906	chr7:84482796	Y
rs10247311	chr7:84545533	Y
rs7811476	chr7:84545818	Y
rs10225455	chr7:84610800	Y
rs17558957	chr7:84642845	Y
rs6468008	chr7:84644346	Y
rs17559084	chr7:84644500	Y
rs17639600	chr7:84644666	Y
rs10253019	chr7:84652502	Y
rs1016027	chr7:84652988	Y
rs2240393	chr7:84654731	Y
rs13240751	chr7:84660086	Y
rs12112643	chr7:84671044	Y
rs12113270	chr7:84671158	Y
rs2286191	chr7:84704441	Y
rs17560655	chr7:84704447	Y
rs2286192	chr7:84704709	Y
rs6974210	chr7:84705576	Y

### Sheet: Filtered_variants_NRG1
SNP rsID	Position (hg19)
rs16879425	chr8:32307206
rs10954845	chr8:32319842
rs4422736	chr8:32370520
rs10113578	chr8:32384128
rs10088313	chr8:32390061
rs10107065	chr8:32390558
rs10113593	chr8:32391358
rs10094655	chr8:32394147
rs4624987	chr8:32396704
rs3884552	chr8:32399857
rs7826312	chr8:32400115
rs3802159	chr8:32404701
rs7834206	chr8:32406148
rs16879552	chr8:32411216
rs7835688	chr8:32411499
rs16879576	chr8:32441235
rs12680129	chr8:32443145

### Sheet: Tags_RET
Tags	Alleles Captured at r^2 >= 0.5
rs2435357	rs7092603,rs2505998,rs12246856,rs12767776,rs1864401,rs1864398,rs2435366,rs2742243,rs2251674,rs2506006,rs10900296,rs2506004,rs2506005,rs1864402,rs2435357,rs12246855
rs2506030	rs2506030,rs1935646,rs3121317
rs7069590	rs4948702,rs11239870,rs7069642,rs7069590,rs7095204,rs11239871,rs10793640
rs788263	rs788263
rs788261	rs788261
rs788260	rs1539291,rs1775098,rs788260,rs788265
rs1547930	rs3004258,rs79164303,rs1547930
rs12247456	rs12247456
rs7393733	rs4606438,rs7393733,rs1864406
rs2505541	rs10900297,rs2435365,rs3123717,rs2506011,rs2506024,rs2505999,rs2435352,rs2505540,rs12267460,rs35800403,rs3128726,rs2506010,rs2505541
rs61844837	rs61843428,rs7908539,rs61844837,rs694439,rs61844771,rs61843371,rs1085783,rs61843426,rs61844770,rs788286,rs61843424,rs61843431,rs61843425,rs17158304,rs75963733,rs17158301,rs61843430,rs507485,rs538429
rs57621833	rs947691,rs11239852,rs4081385,rs61318555,rs1891449,rs11239851,rs1541225,rs58032110,rs56677915,rs57621833
rs2505513	rs2505514,rs1254962,rs2505512,rs2505513,rs2075912,rs2249005,rs12241923,rs61845676,rs2075913
rs2488279	rs2488279,rs1891450,rs1109750,rs3123715,rs2488280,rs3026698,rs3097565,rs1991573
rs869184	rs79252086,rs869184,rs11238496,rs61845699
rs3123729	rs3121283,rs3097563,rs3128732,rs3123728,rs3123729
rs2796552	rs2744079,rs2796552,rs2744075,rs2744078
rs72783256	rs72783256,rs72783255,rs61845701,rs61845702,rs72783257
rs4949059	rs4948695,rs788262,rs788264,rs4949059,rs112346936
rs3026693	rs3026694,rs3026693,rs6593507,rs17158352
rs11239769	rs4949043,rs11239769,rs12049769
rs11238441	rs1800863,rs71505665,rs2075911,rs11238441
rs78146028	rs3026727,rs17158508,rs1897002,rs78146028
rs4949062	rs4949062,rs4948559,rs56088697,rs61845319
rs3121316	rs3004255,rs3123726,rs3123727,rs3121316
rs11819501	rs72777192,rs11819501,rs3004259
rs953999	rs954000,rs7913789,rs2503846,rs953999
rs7900769	rs7900769,rs1879307
rs2505515	rs2505515
rs788274	rs788274
rs2796549	rs2796549
rs12570505	rs12570505
rs3758514	rs7091406,rs3758514
rs787447	rs787447
rs788285	rs788243,rs788285
rs3026696	rs3026696
rs2472737	rs2472737
rs7074964	rs7074964
rs2115816	rs2115816
rs10793423	rs10793423
rs1800860	rs1800860
rs12764797	rs12764797

### Sheet: Tag_SEMA3
Tags	Alleles Captured at r^2 >= 0.5
rs1228937	rs62472050,rs4732577,rs10235869,rs568973,rs1228939,rs1987325,rs607120,rs1228938,rs620892,rs13227369,rs13340534,rs4072421,rs2040656,rs539643,rs13223991,rs961201,rs3924501,rs1228937,rs538712,rs1228878,rs10230448,rs34125587,rs608459
rs7811476	rs10247311,rs1579511,rs7811476,rs35037906,rs2240393,rs17559084,rs12112643,rs13240751,rs10954761,rs17558957,rs12113270,rs10225455,rs17639600,rs1016027
rs1228877	rs1029538,rs10954758,rs7780912,rs1228923,rs2051888,rs1014498,rs4434564,rs2715048,rs1228924,rs1634611,rs7797033,rs1228877
rs2190050	rs4391370,rs2214748,rs62472049,rs12707665,rs2190050
rs6974210	rs6974210,rs2286192,rs2286191
rs6468008	rs10253019,rs6468008
rs17560655	rs17560655
rs55737059	rs1922339,rs55737059,rs1029539
rs35092834	rs35092834
rs7458400	rs7458400
rs66946757	rs66946757

### Sheet: Tags_NRG1
Tags	Alleles Captured at r^2 >= 0.5
rs16879552	rs16879552,rs3802159
rs7835688	rs7834206,rs7835688
rs16879576	rs10088313,rs3884552,rs4624987,rs16879576,rs12680129,rs10113578,rs10094655,rs10107065,rs10113593
rs7826312	rs7826312
rs4422736	rs4422736
rs16879425	rs16879425
rs10954845	rs10954845

### Sheet: All_Tags_VariantQC
Original Tags	Locus	Round 1 assay design failure replacements	Round 1 pilot genotyping failure replacements	Round 2 genotyped variant	Variant QC failure	Variant with cleaned genotype data	# alleles captured at r^2 >= 0.5	# alleles missed
rs2435357	RET			rs2435357		rs2435357	16			Not overlapping enhancer marks
rs2506030	RET		rs1935646	rs1935646		rs1935646	3
rs7069590	RET			rs7069590		rs7069590	7
rs788263	RET			rs788263		rs788263	1
rs788261	RET			rs788261		rs788261	1
rs788260	RET			rs788260		rs788260	4
rs1547930	RET			rs1547930		rs1547930	3
rs12247456	RET			rs12247456		rs12247456	1
rs7393733	RET			rs7393733		rs7393733	3
rs2505541	RET	rs2506024		rs2506024		rs2506024	13
rs61844837	RET			rs61844837		rs61844837	19
rs57621833	RET			rs57621833		rs57621833	10
rs2505513	RET			rs2505513		rs2505513	9
rs2488279	RET			rs2488279		rs2488279	8
rs869184	RET			rs869184		rs869184	4
rs3123729	RET		rs3097563	rs3097563	>10% missing rate			5
rs2796552	RET			rs2796552		rs2796552	4
rs72783256	RET		rs72783255	rs72783255		rs72783255	5
rs4949059	RET		rs4948695	rs4948695	almost no heterozygous calls			5
rs3026693	RET			rs3026693		rs3026693	4
rs11239769	RET	rs12049769	rs11239767	rs11239767		rs11239767	3
rs11238441	RET			rs11238441		rs11238441	4
rs78146028	RET			rs78146028		rs78146028	4
rs4949062	RET			rs4949062		rs4949062	4
rs3121316	RET		rs3004255	rs3004255		rs3004255	4
rs11819501	RET			rs11819501		rs11819501	3
rs953999	RET			rs953999		rs953999	4
rs7900769	RET			rs7900769	>10% missing rate			2
rs2505515	RET			rs2505515		rs2505515	1
rs788274	RET			rs788274		rs788274	1
rs2796549	RET	rs2796575		rs2796575		rs2796575	1
rs12570505	RET			rs12570505		rs12570505	1
rs3758514	RET			rs3758514		rs3758514	2
rs787447	RET		failed, no proxy for replacement					1
rs788285	RET		rs788243	rs788243		rs788243	2
rs3026696	RET			rs3026696	almost all call reference homozygotes			1
rs2472737	RET			rs2472737		rs2472737	1
rs7074964	RET			rs7074964		rs7074964	1
rs2115816	RET			rs2115816		rs2115816	1
rs10793423	RET			rs10793423		rs10793423	1
rs1800860	RET			rs1800860		rs1800860	1
rs12764797	RET			rs12764797		rs12764797	1
rs1228937	SEMA3			rs1228937		rs1228937	23
rs7811476	SEMA3			rs7811476		rs7811476	14
rs1228877	SEMA3			rs1228877		rs1228877	12
rs2190050	SEMA3			rs2190050		rs2190050	5
rs6974210	SEMA3			rs6974210		rs6974210	3
rs6468008	SEMA3			rs6468008		rs6468008	2
rs17560655	SEMA3			rs17560655		rs17560655	1
rs55737059	SEMA3			rs55737059		rs55737059	3
rs35092834	SEMA3			rs35092834		rs35092834	1
rs7458400	SEMA3			rs7458400	>10% missing rate			1
rs66946757	SEMA3	rs10266471		rs10266471		rs10266471	1
rs11766001	SEMA3			rs11766001		rs11766001	N/A
rs12707682	SEMA3			rs12707682		rs12707682	N/A
rs16879552	NRG1			rs16879552		rs16879552	2
rs7835688	NRG1			rs7835688		rs7835688	2
rs16879576	NRG1			rs16879576		rs16879576	9
rs7826312	NRG1			rs7826312		rs7826312	1
rs4422736	NRG1			rs4422736		rs4422736	1
rs16879425	NRG1			rs16879425		rs16879425	1
rs10954845	NRG1			rs10954845		rs10954845	1
